# Sex inclusion in transcriptome studies of daily rhythms

**DOI:** 10.1101/2022.08.18.504312

**Authors:** Dora Obodo, Elliot H. Outland, Jacob J. Hughey

## Abstract

Biomedical research on mammals has traditionally neglected females, raising the concern that some scientific findings may generalize poorly to half the population. Although this lack of sex inclusion has been broadly documented, its extent within circadian genomics remains undescribed. To address this gap, we examined sex inclusion practices in a comprehensive collection of publicly available transcriptome studies on daily rhythms. Among 148 studies having samples from mammals in vivo, we found strong underrepresentation of females across organisms and tissues. Overall, only 23 of 123 studies in mice, 0 of 10 studies in rats, and 9 of 15 studies in humans included samples from females. In addition, studies having samples from both sexes tended to have more samples from males than from females. These trends appear to have changed little over time, including since 2016, when the US NIH began requiring investigators to consider sex as a biological variable. Our findings highlight an opportunity to dramatically improve representation of females in circadian research and to explore sex differences in daily rhythms at the genome level.
