## Supplementary Tables for "Sex inclusion in transcriptome studies of daily rhythms": table_s2_study_metadata.csv

organism	pmid	female	male	mixed	unspecified	sex_inclusion	year	year_bin
Mouse	16230482	0	13	0	0	male only	2005	2005- 2006
Mouse	16998155	0	30	0	0	male only	2006	2005- 2006
Mouse	17360649	0	76	0	0	male only	2007	2007- 2008
Mouse	18028544	0	0	0	12	unspecified	2007	2007- 2008
Mouse	18156197	0	130	0	0	male only	2007	2007- 2008
Mouse	18848557	0	18	0	0	male only	2008	2007- 2008
Mouse	19343201	0	48	0	0	male only	2009	2009- 2010
Mouse	19478556	0	36	0	0	male only	2009	2009- 2010
Mouse	19805330	0	24	0	0	male only	2009	2009- 2010
Mouse	19940241	12	52	0	0	male and female	2009	2009- 2010
Mouse	19955445	0	12	0	0	male only	2009	2009- 2010
Mouse	22383974	0	0	24	0	mixed	2012	2011- 2012
Mouse	22411258	0	72	0	0	male only	2012	2011- 2012
Mouse	22440902	0	0	0	22	unspecified	2012	2011- 2012
Mouse	22460952	0	24	0	0	male only	2012	2011- 2012
Mouse	22549838	12	0	0	0	female only	2012	2011- 2012
Mouse	22629359	0	48	0	0	male only	2012	2011- 2012
Mouse	22753467	0	30	0	0	male only	2012	2011- 2012
Mouse	22823865	0	36	0	0	male only	2012	2011- 2012
Mouse	22844252	0	0	72	0	mixed	2012	2011- 2012
Mouse	22936566	0	12	0	0	male only	2012	2011- 2012
Mouse	23142819	0	24	0	0	male only	2012	2011- 2012
Mouse	23150795	0	12	0	0	male only	2012	2011- 2012
Mouse	23209382	0	7	0	0	male only	2012	2011- 2012
Mouse	23297224	0	24	0	0	male only	2013	2013- 2014
Mouse	23300384	0	48	0	0	male only	2013	2013- 2014
Mouse	23896777	0	11	0	0	male only	2013	2013- 2014
Mouse	24360271	0	36	0	0	male only	2013	2013- 2014
Mouse	24567902	0	72	0	0	male only	2014	2013- 2014
Mouse	24867642	0	24	0	0	male only	2014	2013- 2014
Mouse	25083875	0	72	0	0	male only	2014	2013- 2014
Mouse	25208554	0	192	0	0	male only	2014	2013- 2014
Mouse	25225411	43	0	0	0	female only	2014	2013- 2014
Mouse	25238855	0	64	0	0	male only	2014	2013- 2014
Mouse	25349387	0	288	0	0	male only	2014	2013- 2014
Mouse	25416951	0	12	0	0	male only	2014	2013- 2014
Mouse	25512522	0	48	0	0	male only	2014	2013- 2014
Mouse	25984797	120	0	0	0	female only	2015	2015- 2016
Mouse	26000164	0	12	0	0	male only	2015	2015- 2016
Mouse	26341910	0	12	0	0	male only	2015	2015- 2016
Mouse	26482709	0	12	0	0	male only	2015	2015- 2016
Mouse	26486724	0	48	0	0	male only	2015	2015- 2016
Mouse	26523393	0	54	0	0	male only	2015	2015- 2016
Mouse	26554015	0	84	0	0	male only	2015	2015- 2016
Mouse	26657859	0	32	0	0	male only	2015	2015- 2016
Mouse	26686628	0	36	0	0	male only	2015	2015- 2016
Mouse	26843191	18	66	0	0	male and female	2016	2015- 2016
Mouse	26898952	0	32	0	0	male only	2016	2015- 2016
Mouse	27077948	0	24	0	0	male only	2016	2015- 2016
Mouse	27153497	0	36	0	0	male only	2016	2015- 2016
Mouse	27495157	0	6	0	0	male only	2016	2015- 2016
Mouse	27650461	0	24	0	0	male only	2016	2015- 2016
Mouse	27801296	0	65	0	0	male only	2016	2015- 2016
Mouse	27889186	0	32	0	0	male only	2016	2015- 2016
Mouse	28275001	0	0	0	24	unspecified	2017	2017- 2018
Mouse	28335007	0	20	0	0	male only	2017	2017- 2018
Mouse	28341772	0	0	0	86	unspecified	2017	2017- 2018
Mouse	28414715	0	14	0	0	male only	2017	2017- 2018
Mouse	28444394	0	24	0	0	male only	2017	2017- 2018
Mouse	28622766	0	48	0	0	male only	2017	2017- 2018
Mouse	28768192	0	24	0	0	male only	2017	2017- 2018
Mouse	28802039	55	48	0	0	male and female	2017	2017- 2018
Mouse	28802040	342	0	0	0	female only	2017	2017- 2018
Mouse	28860383	0	12	0	0	male only	2017	2017- 2018
Mouse	28877456	0	72	0	0	male only	2017	2017- 2018
Mouse	29254942	0	24	0	0	male only	2017	2017- 2018
Mouse	29358041	0	48	0	0	male only	2018	2017- 2018
Mouse	29386110	0	50	0	0	male only	2018	2017- 2018
Mouse	29543849	0	6	0	0	male only	2018	2017- 2018
Mouse	29572261	0	48	0	0	male only	2018	2017- 2018
Mouse	29805094	24	0	0	0	female only	2018	2017- 2018
Mouse	30174302	0	67	0	0	male only	2018	2017- 2018
Mouse	30344015	24	104	0	0	male and female	2018	2017- 2018
Mouse	30566858	0	72	0	0	male only	2018	2017- 2018
Mouse	30827863	0	80	0	0	male only	2019	2019- 2020
Mouse	31006592	0	140	0	0	male only	2019	2019- 2020
Mouse	31015483	0	48	0	0	male only	2019	2019- 2020
Mouse	31116983	0	0	0	32	unspecified	2019	2019- 2020
Mouse	31150620	144	0	0	0	female only	2019	2019- 2020
Mouse	31150621	54	0	0	0	female only	2019	2019- 2020
Mouse	31353184	0	60	0	0	male only	2019	2019- 2020
Mouse	31527231	0	12	0	0	male only	2019	2019- 2020
Mouse	31604271	0	0	0	12	unspecified	2019	2019- 2020
Mouse	31632442	18	0	0	0	female only	2019	2019- 2020
Mouse	31706703	0	122	0	0	male only	2019	2019- 2020
Mouse	31768048	0	24	0	0	male only	2019	2019- 2020
Mouse	31873294	15	0	0	0	female only	2019	2019- 2020
Mouse	32132203	0	36	0	0	male only	2020	2019- 2020
Mouse	32369735	0	121	0	0	male only	2020	2019- 2020
Mouse	32409471	0	203	0	0	male only	2020	2019- 2020
Mouse	32433970	0	0	0	51	unspecified	2020	2019- 2020
Mouse	32732282	0	144	0	0	male only	2020	2019- 2020
Mouse	32895370	0	0	0	66	unspecified	2020	2019- 2020
Mouse	33172990	0	36	0	0	male only	2020	2019- 2020
Mouse	33184223	0	48	0	0	male only	2020	2019- 2020
Mouse	33277471	0	96	0	0	male only	2020	2019- 2020
Mouse	33328229	0	31	0	0	male only	2020	2019- 2020
Mouse	33452134	0	120	0	0	male only	2021	2021- 2022
Mouse	33504784	0	0	24	0	mixed	2021	2021- 2022
Mouse	33859677	0	24	0	0	male only	2021	2021- 2022
Mouse	33889826	280	0	0	0	female only	2021	2021- 2022
Mouse	33937766	0	0	0	18	unspecified	2021	2021- 2022
Mouse	34014835	0	32	0	0	male only	2021	2021- 2022
Mouse	34056925	36	36	0	0	male and female	2021	2021- 2022
Mouse	34059820	0	288	0	0	male only	2021	2021- 2022
Mouse	34099014	0	16	0	0	male only	2021	2021- 2022
Mouse	34142717	0	40	0	0	male only	2021	2021- 2022
Mouse	34160105	0	56	0	0	male only	2021	2021- 2022
Mouse	34191798	0	0	36	0	mixed	2021	2021- 2022
Mouse	34488619	117	0	0	0	female only	2021	2021- 2022
Mouse	34731602	0	63	0	0	male only	2021	2021- 2022
Mouse	34822968	0	60	0	0	male only	2021	2021- 2022
Mouse	34910509	0	36	0	0	male only	2021	2021- 2022
Mouse	34949832	0	42	0	0	male only	2021	2021- 2022
Mouse	34968386	0	140	0	0	male only	2021	2021- 2022
Mouse	35238641	0	24	0	0	male only	2022	2021- 2022
Mouse	35276205	0	39	0	0	male only	2022	2021- 2022
Mouse	35511946	0	288	0	0	male only	2022	2021- 2022
Mouse	35563851	0	22	0	0	male only	2022	2021- 2022
Mouse	35628111	0	0	24	0	mixed	2022	2021- 2022
Mouse	35704759	0	0	12	0	mixed	2022	2021- 2022
Mouse	35767612	0	54	0	0	male only	2022	2021- 2022
Mouse	35789210	22	22	0	0	male and female	2022	2021- 2022
Rat	15769907	0	18	0	0	male only	2005	2005- 2006
Rat	18562560	0	54	0	0	male only	2008	2007- 2008
Rat	18667713	0	54	0	0	male only	2008	2007- 2008
Rat	20633552	0	21	0	0	male only	2010	2009- 2010
Rat	20682845	0	52	0	0	male only	2010	2009- 2010
Rat	21436464	0	54	0	0	male only	2011	2011- 2012
Rat	22039463	0	15	0	0	male only	2011	2011- 2012
Rat	28335007	0	35	0	0	male only	2017	2017- 2018
Rat	35236346	0	54	0	0	male only	2022	2021- 2022
Rat	35609026	0	0	0	16	unspecified	2022	2021- 2022
Human	20798499	0	8	0	0	male only	2010	2009- 2010
Human	22711835	4	2	0	0	male and female	2012	2011- 2012
Human	23440187	12	14	0	0	male and female	2013	2013- 2014
Human	24449876	11	11	0	0	male and female	2014	2013- 2014
Human	25197809	9	5	0	0	male and female	2014	2013- 2014
Human	28218891	6	4	0	0	male and female	2017	2017- 2018
Human	29658882	1	9	0	0	male and female	2018	2017- 2018
Human	29735673	1	7	0	0	male and female	2018	2017- 2018
Human	29953415	0	12	0	0	male only	2018	2017- 2018
Human	30201705	0	0	0	11	unspecified	2018	2017- 2018
Human	30377266	0	20	0	0	male only	2018	2017- 2018
Human	30621487	1	10	0	0	male and female	2019	2019- 2020
Human	30712475	6	0	0	0	female only	2019	2019- 2020
Human	30804433	0	7	0	0	male only	2019	2019- 2020
Human	32825850	0	20	0	0	male only	2020	2019- 2020
