## Supplementary Tables for "Sex inclusion in transcriptome studies of daily rhythms": table_s3_study_summary.csv

organism	sex_inclusion	n_pmids
Mouse	male only	91
Mouse	female only	11
Mouse	male and female	6
Mouse	mixed	6
Mouse	unspecified	9
Rat	male only	9
Rat	unspecified	1
Human	male only	5
Human	female only	1
Human	male and female	8
Human	unspecified	1
