## Supplementary Tables for "Sex inclusion in transcriptome studies of daily rhythms": table_s5_study_tissue.csv

organism	tissue	pmid	female	male	mixed	unspecified	sex_inclusion	tissue_bin
Mouse	AgRP+ ARH neuron	30827863	0	80	0	0	male only	other
Mouse	CD8 T cell	31527231	0	12	0	0	male only	other
Mouse	Kupffer cell	32732282	0	24	0	0	male only	other
Mouse	SCN	26523393	0	54	0	0	male only	SCN
Mouse	SCN	33172990	0	36	0	0	male only	SCN
Mouse	SCN	33328229	0	31	0	0	male only	SCN
Mouse	SCN	34191798	0	0	36	0	mixed	SCN
Mouse	adrenal gland	16998155	0	30	0	0	male only	adrenal gland
Mouse	adrenal gland	25349387	0	24	0	0	male only	adrenal gland
Mouse	aorta	16230482	0	13	0	0	male only	aorta
Mouse	aorta	25349387	0	24	0	0	male only	aorta
Mouse	bladder	22549838	12	0	0	0	female only	other
Mouse	blood	32409471	0	203	0	0	male only	other
Mouse	blood brain barrier endothelial cell	33504784	0	0	24	0	mixed	other
Mouse	brainstem	25349387	0	24	0	0	male only	other
Mouse	brown adipose	22411258	0	24	0	0	male only	brown adipose
Mouse	brown adipose	25349387	0	24	0	0	male only	brown adipose
Mouse	cartilage	23896777	0	11	0	0	male only	cartilage
Mouse	cartilage	26657859	0	32	0	0	male only	cartilage
Mouse	cerebellum	25349387	0	24	0	0	male only	other
Mouse	cochlea	31353184	0	60	0	0	male only	other
Mouse	colon	18848557	0	18	0	0	male only	other
Mouse	cortex	27801296	0	65	0	0	male only	other
Mouse	epidermal stem cell	28802040	191	0	0	0	female only	other
Mouse	epidermis	31150620	144	0	0	0	female only	epidermis
Mouse	epidermis	35704759	0	0	12	0	mixed	epidermis
Mouse	heart	18156197	0	130	0	0	male only	heart
Mouse	heart	22823865	0	36	0	0	male only	heart
Mouse	heart	25238855	0	64	0	0	male only	heart
Mouse	heart	25349387	0	24	0	0	male only	heart
Mouse	heart	26686628	0	36	0	0	male only	heart
Mouse	heart	33889826	56	0	0	0	female only	heart
Mouse	hippocampus	26341910	0	12	0	0	male only	hippocampus
Mouse	hippocampus	35563851	0	22	0	0	male only	hippocampus
Mouse	hypothalamus	25349387	0	24	0	0	male only	hypothalamus
Mouse	hypothalamus	28444394	0	24	0	0	male only	hypothalamus
Mouse	hypothalamus	33889826	56	0	0	0	female only	hypothalamus
Mouse	ileum epithelial cell	28860383	0	12	0	0	male only	ileum epithelial cell
Mouse	ileum epithelial cell	31604271	0	0	0	12	unspecified	ileum epithelial cell
Mouse	intestinal ILC2 cell	31873294	7	0	0	0	female only	other
Mouse	intestinal ILC3 cell	31873294	8	0	0	0	female only	other
Mouse	kidney	19805330	0	24	0	0	male only	kidney
Mouse	kidney	22440902	0	0	0	22	unspecified	kidney
Mouse	kidney	25349387	0	24	0	0	male only	kidney
Mouse	kidney	25512522	0	24	0	0	male only	kidney
Mouse	kidney	26486724	0	48	0	0	male only	kidney
Mouse	kidney	28622766	0	48	0	0	male only	kidney
Mouse	kidney	29254942	0	24	0	0	male only	kidney
Mouse	kidney	29572261	0	36	0	0	male only	kidney
Mouse	kidney	32433970	0	0	0	51	unspecified	kidney
Mouse	kidney	33889826	56	0	0	0	female only	kidney
Mouse	kidney	34488619	117	0	0	0	female only	kidney
Mouse	liver	17360649	0	38	0	0	male only	liver
Mouse	liver	19343201	0	48	0	0	male only	liver
Mouse	liver	19478556	0	36	0	0	male only	liver
Mouse	liver	19940241	12	52	0	0	male and female	liver
Mouse	liver	22383974	0	0	24	0	mixed	liver
Mouse	liver	22411258	0	24	0	0	male only	liver
Mouse	liver	22460952	0	24	0	0	male only	liver
Mouse	liver	22629359	0	24	0	0	male only	liver
Mouse	liver	22844252	0	0	72	0	mixed	liver
Mouse	liver	22936566	0	12	0	0	male only	liver
Mouse	liver	23150795	0	12	0	0	male only	liver
Mouse	liver	23209382	0	7	0	0	male only	liver
Mouse	liver	23297224	0	24	0	0	male only	liver
Mouse	liver	23300384	0	48	0	0	male only	liver
Mouse	liver	24360271	0	36	0	0	male only	liver
Mouse	liver	24867642	0	24	0	0	male only	liver
Mouse	liver	25083875	0	72	0	0	male only	liver
Mouse	liver	25349387	0	24	0	0	male only	liver
Mouse	liver	25416951	0	12	0	0	male only	liver
Mouse	liver	25512522	0	24	0	0	male only	liver
Mouse	liver	25984797	120	0	0	0	female only	liver
Mouse	liver	26554015	0	84	0	0	male only	liver
Mouse	liver	26843191	18	66	0	0	male and female	liver
Mouse	liver	26898952	0	32	0	0	male only	liver
Mouse	liver	27077948	0	24	0	0	male only	liver
Mouse	liver	27153497	0	36	0	0	male only	liver
Mouse	liver	27889186	0	32	0	0	male only	liver
Mouse	liver	28335007	0	20	0	0	male only	liver
Mouse	liver	28341772	0	0	0	86	unspecified	liver
Mouse	liver	28414715	0	14	0	0	male only	liver
Mouse	liver	28802039	55	48	0	0	male and female	liver
Mouse	liver	28877456	0	36	0	0	male only	liver
Mouse	liver	29358041	0	48	0	0	male only	liver
Mouse	liver	29386110	0	50	0	0	male only	liver
Mouse	liver	29543849	0	6	0	0	male only	liver
Mouse	liver	29572261	0	12	0	0	male only	liver
Mouse	liver	29805094	24	0	0	0	female only	liver
Mouse	liver	30174302	0	67	0	0	male only	liver
Mouse	liver	30344015	24	36	0	0	male and female	liver
Mouse	liver	30566858	0	36	0	0	male only	liver
Mouse	liver	31015483	0	48	0	0	male only	liver
Mouse	liver	31150621	54	0	0	0	female only	liver
Mouse	liver	31632442	18	0	0	0	female only	liver
Mouse	liver	31706703	0	122	0	0	male only	liver
Mouse	liver	31768048	0	24	0	0	male only	liver
Mouse	liver	32369735	0	121	0	0	male only	liver
Mouse	liver	32732282	0	96	0	0	male only	liver
Mouse	liver	33277471	0	96	0	0	male only	liver
Mouse	liver	33452134	0	120	0	0	male only	liver
Mouse	liver	33889826	56	0	0	0	female only	liver
Mouse	liver	33937766	0	0	0	18	unspecified	liver
Mouse	liver	34059820	0	96	0	0	male only	liver
Mouse	liver	34099014	0	16	0	0	male only	liver
Mouse	liver	34731602	0	63	0	0	male only	liver
Mouse	liver	34822968	0	60	0	0	male only	liver
Mouse	liver	34968386	0	140	0	0	male only	liver
Mouse	liver	35238641	0	24	0	0	male only	liver
Mouse	liver	35511946	0	288	0	0	male only	liver
Mouse	liver	35767612	0	54	0	0	male only	liver
Mouse	liver	35789210	22	22	0	0	male and female	liver
Mouse	liver endothelial cell	32732282	0	24	0	0	male only	other
Mouse	lung	25208554	0	192	0	0	male only	lung
Mouse	lung	25349387	0	24	0	0	male only	lung
Mouse	lung	33859677	0	24	0	0	male only	lung
Mouse	lung	34059820	0	96	0	0	male only	lung
Mouse	macrophage	19955445	0	12	0	0	male only	macrophage
Mouse	macrophage	34949832	0	42	0	0	male only	macrophage
Mouse	muscle stem cell	28802040	151	0	0	0	female only	other
Mouse	olfactory epithelium	26482709	0	12	0	0	male only	other
Mouse	ovary	25225411	43	0	0	0	female only	other
Mouse	pancreas	34056925	36	36	0	0	male and female	other
Mouse	pancreatic islet	27495157	0	6	0	0	male only	pancreatic islet
Mouse	pancreatic islet	28275001	0	0	0	24	unspecified	pancreatic islet
Mouse	pancreatic islet	33184223	0	48	0	0	male only	pancreatic islet
Mouse	pancreatic islet	34910509	0	36	0	0	male only	pancreatic islet
Mouse	parathyroid gland	35276205	0	39	0	0	male only	other
Mouse	photoreceptor	34160105	0	32	0	0	male only	other
Mouse	prefrontal cortex	18028544	0	0	0	12	unspecified	other
Mouse	retinal pigment epithelium	34160105	0	24	0	0	male only	retinal pigment epithelium
Mouse	retinal pigment epithelium	35628111	0	0	24	0	mixed	retinal pigment epithelium
Mouse	skeletal muscle	17360649	0	38	0	0	male only	skeletal muscle
Mouse	skeletal muscle	24567902	0	72	0	0	male only	skeletal muscle
Mouse	skeletal muscle	25349387	0	24	0	0	male only	skeletal muscle
Mouse	skeletal muscle	26000164	0	12	0	0	male only	skeletal muscle
Mouse	skeletal muscle	30566858	0	36	0	0	male only	skeletal muscle
Mouse	skeletal muscle	31006592	0	140	0	0	male only	skeletal muscle
Mouse	skeletal muscle	31116983	0	0	0	32	unspecified	skeletal muscle
Mouse	skeletal muscle	34142717	0	40	0	0	male only	skeletal muscle
Mouse	skin	22753467	0	30	0	0	male only	skin
Mouse	skin	28768192	0	24	0	0	male only	skin
Mouse	skin	32132203	0	36	0	0	male only	skin
Mouse	small intestine	28877456	0	36	0	0	male only	small intestine
Mouse	small intestine	30344015	0	47	0	0	male only	small intestine
Mouse	ventral striatum	32895370	0	0	0	66	unspecified	other
Mouse	visceral adipose	33889826	56	0	0	0	female only	other
Mouse	white adipose	22411258	0	24	0	0	male only	white adipose
Mouse	white adipose	22629359	0	24	0	0	male only	white adipose
Mouse	white adipose	23142819	0	24	0	0	male only	white adipose
Mouse	white adipose	25349387	0	24	0	0	male only	white adipose
Mouse	white adipose	27650461	0	24	0	0	male only	white adipose
Mouse	white adipose	30344015	0	21	0	0	male only	white adipose
Mouse	white adipose	34014835	0	32	0	0	male only	white adipose
Mouse	white adipose	34059820	0	96	0	0	male only	white adipose
Rat	SCN	15769907	0	18	0	0	male only	SCN
Rat	SCN	35609026	0	0	0	16	unspecified	SCN
Rat	cortex	28335007	0	12	0	0	male only	cortex
Rat	heart	35236346	0	54	0	0	male only	heart
Rat	liver	18562560	0	54	0	0	male only	liver
Rat	liver	28335007	0	12	0	0	male only	liver
Rat	lung	21436464	0	54	0	0	male only	lung
Rat	retina	22039463	0	15	0	0	male only	retina
Rat	skeletal muscle	18667713	0	54	0	0	male only	skeletal muscle
Rat	small intestine	20633552	0	21	0	0	male only	small intestine
Rat	spinal cord	28335007	0	11	0	0	male only	spinal cord
Rat	white adipose	20682845	0	52	0	0	male only	white adipose
Human	adipose	30804433	0	7	0	0	male only	adipose
Human	blood	23440187	12	14	0	0	male and female	blood
Human	blood	24449876	11	11	0	0	male and female	blood
Human	blood	25197809	9	5	0	0	male and female	blood
Human	blood	28218891	6	4	0	0	male and female	blood
Human	blood	29735673	1	7	0	0	male and female	blood
Human	blood	29953415	0	12	0	0	male only	blood
Human	blood	30201705	0	0	0	11	unspecified	blood
Human	blood	30621487	1	10	0	0	male and female	blood
Human	blood	30712475	6	0	0	0	female only	blood
Human	oral mucosa	20798499	0	8	0	0	male only	oral mucosa
Human	skeletal muscle	29658882	1	9	0	0	male and female	skeletal muscle
Human	skin	22711835	4	2	0	0	male and female	skin
Human	skin	30377266	0	20	0	0	male only	skin
Human	skin	32825850	0	20	0	0	male only	skin
