## Supplementary Tables for "Sex inclusion in transcriptome studies of daily rhythms": table_s6_study_tissue_summary.csv

organism	tissue_bin	sex_inclusion	n_pmids
Mouse	SCN	male only	3
Mouse	SCN	mixed	1
Mouse	adrenal gland	male only	2
Mouse	aorta	male only	2
Mouse	brown adipose	male only	2
Mouse	cartilage	male only	2
Mouse	epidermis	female only	1
Mouse	epidermis	mixed	1
Mouse	heart	male only	5
Mouse	heart	female only	1
Mouse	hippocampus	male only	2
Mouse	hypothalamus	male only	2
Mouse	hypothalamus	female only	1
Mouse	ileum epithelial cell	male only	1
Mouse	ileum epithelial cell	unspecified	1
Mouse	kidney	male only	7
Mouse	kidney	female only	2
Mouse	kidney	unspecified	2
Mouse	liver	male only	46
Mouse	liver	female only	5
Mouse	liver	male and female	5
Mouse	liver	mixed	2
Mouse	liver	unspecified	2
Mouse	lung	male only	4
Mouse	macrophage	male only	2
Mouse	other	male only	13
Mouse	other	female only	7
Mouse	other	male and female	1
Mouse	other	mixed	1
Mouse	other	unspecified	2
Mouse	pancreatic islet	male only	3
Mouse	pancreatic islet	unspecified	1
Mouse	retinal pigment epithelium	male only	1
Mouse	retinal pigment epithelium	mixed	1
Mouse	skeletal muscle	male only	7
Mouse	skeletal muscle	unspecified	1
Mouse	skin	male only	3
Mouse	small intestine	male only	2
Mouse	white adipose	male only	8
Rat	SCN	male only	1
Rat	SCN	unspecified	1
Rat	cortex	male only	1
Rat	heart	male only	1
Rat	liver	male only	2
Rat	lung	male only	1
Rat	retina	male only	1
Rat	skeletal muscle	male only	1
Rat	small intestine	male only	1
Rat	spinal cord	male only	1
Rat	white adipose	male only	1
Human	adipose	male only	1
Human	blood	male only	1
Human	blood	female only	1
Human	blood	male and female	6
Human	blood	unspecified	1
Human	oral mucosa	male only	1
Human	skeletal muscle	male and female	1
Human	skin	male only	2
Human	skin	male and female	1
