## Supplementary Tables for "Sex inclusion in transcriptome studies of daily rhythms": table_s9_study_year_summary.csv

year	sex_inclusion	n_pmids
2005	male only	2
2006	male only	1
2007	male only	2
2007	unspecified	1
2008	male only	3
2009	male only	4
2009	male and female	1
2010	male only	3
2011	male only	2
2012	male only	9
2012	female only	1
2012	male and female	1
2012	mixed	2
2012	unspecified	1
2013	male only	4
2013	male and female	1
2014	male only	8
2014	female only	1
2014	male and female	2
2015	male only	8
2015	female only	1
2016	male only	7
2016	male and female	1
2017	male only	9
2017	female only	1
2017	male and female	2
2017	unspecified	2
2018	male only	8
2018	female only	1
2018	male and female	3
2018	unspecified	1
2019	male only	8
2019	female only	5
2019	male and female	1
2019	unspecified	2
2020	male only	9
2020	unspecified	2
2021	male only	12
2021	female only	2
2021	male and female	1
2021	mixed	2
2021	unspecified	1
2022	male only	6
2022	male and female	1
2022	mixed	2
2022	unspecified	1
