## Supplementary Tables for "Sex inclusion in transcriptome studies of daily rhythms": table_s10_study_justifications.csv

organism	pmid	study_id	year	sex_inclusion	justification	sex_exp_other	notes
Mouse	33452134	GSE149698	2021	male only	none	RNA-seq only
Mouse	33504784	GSE135874	2021	mixed	none	male only	male only used for functional experiments because larger size decreased risk of surgical failure.
Mouse	33859677	GSE166335	2021	male only	none	RNA-seq only
Mouse	33889826	GSE150381	2021	female only	female mice were chosen because they have not been studied by multi-tissue multi-omics in tRF regimens but are known to respond to inverted feeding	female only
Mouse	33889826	GSE150958	2021	female only	female mice were chosen because they have not been studied by multi-tissue multi-omics in tRF regimens but are known to respond to inverted feeding	female only
Mouse	33889826	GSE151221	2021	female only	female mice were chosen because they have not been studied by multi-tissue multi-omics in tRF regimens but are known to respond to inverted feeding	female only
Mouse	33889826	GSE150380	2021	female only	female mice were chosen because they have not been studied by multi-tissue multi-omics in tRF regimens but are known to respond to inverted feeding	female only
Mouse	33889826	GSE151228	2021	female only	female mice were chosen because they have not been studied by multi-tissue multi-omics in tRF regimens but are known to respond to inverted feeding	female only
Mouse	33937766	GSE125867	2021	unspecified	none	RNA-seq only
Mouse	34014835	GSE162671	2021	male only	specify male mice ony in title of paper	male only
Mouse	34056925	GSE165198	2021	male and female	none	RNA-seq only
Mouse	34056925	GSE165199	2021	male and female	none	RNA-seq only
Mouse	34059820	GSE159135	2021	male only	none	male only
Mouse	34099014	GSE155160	2021	male only	none	male only
Mouse	34142717	GSE178262	2021	male only	none	male only
Mouse	34160105	GSE172440	2021	male only	none	male and female
Mouse	34191798	GSE165799	2021	mixed	none	mixed	do not comment on how many of each sex used for each experiment.
Mouse	34488619	GSE131892	2021	female only	none	female only
Mouse	34488619	GSE131893	2021	female only	none	female only
Mouse	34731602	GSE173723	2021	male only	none	male only	used cell line from primary human female fetuses
Mouse	34822968	GSE180012	2021	male only	none	male only
Mouse	34910509	GSE182931	2021	male only	none	male only
Mouse	34949832	GSE128830	2021	male only	none	male only
Mouse	34968386	GSE171975	2021	male only	none	male only
Rat	35236346	GSE124870	2022	male only	none	male only
Mouse	35238641	GSE190221	2022	male only	none	male only	conclusion made were sex-specific
Mouse	35276205	GSE191264	2022	male only	none	male and female	female only used to record wheel-running activity, and hypocalcemia experiments
Mouse	35511946	GSE190939	2022	male only	specify male mice ony in title of paper	male only	acknowlesge that there could be strain and sex-specific responses worth studying further
Mouse	35563851	GSE190891	2022	male only	Looking specifically at male-related disease; ""The second most frequent form of genetic intellectual disability in males, after Down syndrome, results from mutations in chromosome X-linked genes.""	male only	Because the Ophn1 gene is located on the X chromosome, only males Ophn1 KO mice (Ophn1−/y) (KO: B6.129P-Ophn1tm1Bill) and their wildtype (WT) littermates (Ophn1+/y) were included in the study
Rat	35609026	GSE183172	2022	unspecified	RNA-seq of fetal SCN	female only	total of 32 pregnant rats and their fetuses were used in the experiments
Mouse	35628111	GSE191104	2022	mixed	none	mixed	only report n per genotype/timepoint and for some experiments
Mouse	35704759	GSE174155	2022	mixed	none	male and female	inconsistent reporting of sex for each experiment.
Mouse	35767612	GSE196430	2022	male only	none	male only
Mouse	35789210	GSE182836	2022	male and female	none	male and female	main conclusion is sex-specific
